# VARION: A Network Propagation Framework for Individual Patient Somatic Mutation Interpretation in Cancer Molecular Subtyping

**DOI:** 10.64898/2026.09.11.751075

**Authors:** Taesoo Kwon, Young-Gyu Park, Jong-Gwon Choi

**Author notes:** Correspondence to:* Professor Jong Gwon Choi, Oncology-Hematology, Konyang University Hospital, 158 Gwanjeodong-Ro, Seo-Gu, Daejeon, Republic of Korea.

## Abstract

Accurate molecular subtyping of individual cancer patients from somatic mutation data remains a challenge in precision oncology research. Existing network-based stratification (NBS) methods treat all mutations equivalently, require full-cohort batch processing, and do not demonstrate generalization to independent datasets without retraining. To address this, we present variant interpretation via the adaptive network pRopagatION (VARION), which integrates population-level variant constraint scoring with protein–protein interaction (PPI) network topology. The Adaptive Topology-aware Random Walk with Restart (ATR-RWR) algorithm weights each mutated gene by φg = √(GIS(g) × ρtopo(g)), where GIS (Gene Intolerance Score) reflects population-level functional constraint, propagated across a shared PPI network; subtype assignment then uses cosine similarity to TCGA-derived reference centroids, enabling real-time single-patient classification. Across ten TCGA cancer cohorts (n = 2,417), VARION achieved 77.7% accuracy for ovarian cancer (OV), 69.5% for glioblastoma (GBM), 90.2% for cholangiocarcinoma (CHOL), and 75.4% for gastric cancer (STAD). A controlled benchmark applying two alternative clustering methods (PyNBS; a dense autoencoder) to identical ATR-RWR propagation matrices recovered no significant driver enrichment (OR = 1.79 and 1.52, n.s.), versus OR = 144.29 (p = 1.77×10⁻¹²) for VARION, confirming that the GIS-weighted centroid architecture, not propagation alone, drives performance; generalization without retraining was further confirmed in two independent cohorts (ICGC CCA, n = 396; PCAWG, n = 110; OR = ∞, p < 5×10⁻⁹). Together, these results indicate that VARION’s GIS-weighted centroid architecture enables individual-patient molecular subtyping that outperforms existing NBS and graph-learning clustering approaches, with high sensitivity for clinically actionable rare subtypes and robust cross-platform generalization.
