## Supplementary material for "VARION: A Network Propagation Framework for Individual Patient Somatic Mutation Interpretation in Cancer Molecular Subtyping": Table 1 - 5

### Sheet: Table 1
Table 1. Cross-validation performance across ten TCGA cancer cohorts.
Cancer	n	k	Method	Accuracy	Macro F1	Key driver OR (p-value)
OV	323	4	CV-5+CNA	0.777	0.771	CDK12-mut (C3) OR=562.83 (p=3.3×10⁻¹⁶)
GBM	311	4	CV-5	0.695	0.652	IDH1-mut (C3) OR=∞ (p=9.2×10⁻¹⁴)
UCEC	239	4	CV-5	0.782	0.959	TP53-mut (C2) OR=74.1 (p=1.1×10⁻²⁹)
HNSC HPV+	68	2	HPV-strat.	0.735	0.561	FBXW7/NSD1 (C0) Enriched
HNSC HPV−	210	4	HPV-strat.	0.467	0.425	CASP8/HRAS (C1); EGFR-amp (C3)
LUAD	217	3	CV-5	0.576	0.433	—
COAD	270	4	CV-5	0.548	0.312	—
BLCA	129	5	CV-5	0.504	0.442	—
PAAD	169	3	CV-5	0.627	0.598	TP53-mut (C2) ∼59%
CHOL	51	3	CV-5	0.902	0.856	IDH-mut (C1) OR=∞ (p=3.3×10⁻⁹)
STAD	431	4	CV-5	0.84	0.88	EBV/MSI (C1) Strong enrichment

### Sheet: Table 2
Table 2. Two independent HPD-risk pathways in HPV-negative HNSC. OR: Fisher’s exact test (two-sided). Zero overlap between C1 and C3 confirmed.
Pathway	VARION subtype	Mechanism	Key driver (OR, p-value)	n (% of HPV−)
(1) SNV-based	HPVneg-C1	CASP8/HRAS mutation; immune exclusion	CASP8: OR=11.9 (p=4.4×10-5); HRAS: OR=17.2 (p=2.7×10-4)	∼16 (∼7.6%)
(2) CNA-based	HPVneg-C3	EGFR amplification; PD-L1 upregulation	OR=3.57 (p=0.0027)	∼12 (∼5.7%)
Combined HPD risk	C1 ∪ C3	Zero overlap confirmed	MDM2 amp: non-specific (excluded)	∼28 (∼10.1%)

### Sheet: Table 3
Table 3. Centroid separability versus CV-5 accuracy. Lower cosine values indicate greater centroid separation. HNSC excluded (hierarchical classification).
Cancer	Mean inter-centroid cosine	CV-5 accuracy	Interpretation
PAAD	0.018	0.627	High separability; C0 heterogeneous
CHOL	0.033	0.902	IDH mutation creates distinct network signature
STAD	0.049	0.754	EBV/MSI/CIN signal visible in network
OV	0.185	0.777	CNA integration critical for performance
UCEC	0.309	0.782	Quasi-orthogonal centroid geometry
GBM	0.338	0.695	IDH-mut vs wildtype partial overlap
BLCA	0.359	0.504	5-subtype dispersion limits accuracy
LUAD	0.572	0.576	Fusion/CNA-driven subtypes absent from SNV
COAD	0.697	0.548	MSI/CNA/methylation subtypes not captured by SNV alone

### Sheet: Table 4
Table 4. Independent validation of VARION centroids in non-TCGA cohorts.
Dataset	Cancer	n	Validation target	OR	p-value	Result
ICGC CCA 2017	CHOL	396	IDH1/2-mutant CHOL_C1 subtype	∞	2.47×10-17	12/12 IDH1-mutant CHOL_C1 subtype
PCAWG 2020	OV	110	CDK12-mutant OV_C3 subtype	∞	3.27×10-9	CDK12-mutant OV_C3 subtype

### Sheet: Table 5
Table 5. GIS, ρ_topo, and diffusion ablation across ten cancer cohort strata.
Cancer	n	Diffusion Δ (pp)	GIS Δ (pp)	ρ_topo Δ (pp)
OV	291	+2.2 (p=.002)	+0.10 (ns)	−1.24 (p=.004)
UCEC	240	+6.9 (p=.002)	−2.50 (p=.002)	+1.42 (p=.002)
CHOL	51	+25.9 (p=.002)	+0.60 (ns)	+5.60 (p=.002)
LUAD	209	−0.6 (ns)	+0.53 (ns)	−0.44 (ns)
COAD	270	+8.4 (p=.002)	−0.37 (ns)	−1.00 (p=.008)
BLCA	126	+2.2 (p=.037)	−3.24 (p=.006)	+1.19 (p=.031)
HNSC_HPVpos	67	+9.2 (p=.002)	−0.16 (ns)	+0.14 (ns)
HNSC_HPVneg	210	+0.86 (ns)	+0.86 (ns)	+0.33 (ns)
PAAD	169	−3.4 (p=.002)	+0.77 (ns)	+1.19 (p=.012)
STAD	431	+0.44 (ns)	+0.05 (ns)	−1.74 (p=.004)
