## Supplementary material for "VARION: A Network Propagation Framework for Individual Patient Somatic Mutation Interpretation in Cancer Molecular Subtyping": Table S1

### Sheet: Sheet1
Table S1. Per-class recall (sensitivity) across all ten TCGA cohorts.
Classification accuracy was evaluated using stratified k-fold cross-validation (CV-5 unless otherwise noted). Stars (★) indicate 100% recall (driver-defined subtypes). Dashes (-) indicate subtypes not present in the corresponding cohort.
Cancer	Method	Overall	C0	C1	C2	C3	C4	n	Key driver
OV	CV-5+CNA	0.777	0.988	0.714	0.589	100% ★	—	323	CDK12 (C3) 100%
GBM	CV-5	0.695	0.613	0.727	100% ★	100% ★	—	311	IDH1 (C3) 100%
UCEC	CV-2	0.782	0.777	1	0.667	1	—	239	TP53 (C2)
HNSC HPV+	CV-5	0.735	0.9	0.278	—	—	—	68	FBXW7 (C0)
HNSC HPV−	CV-5	0.467	0.596	0.375	0.429	0.294	—	210	CASP8/HRAS (C1)
LUAD	CV-5	0.576	0.851	0.298	0.163	—	—	217	—
COAD	CV-5	0.548	0.214	0.862	0.028	0.175	—	270	—
BLCA	CV-5	0.504	0.769	0.333	0.25	0.2	0.407	129	—
PAAD	CV-5	0.627	0.41	0.57	0.94	—	—	169	TP53 (C2) ∼59%
CHOL	CV-5	0.902	0.91	0.9	0.8	—	—	51	IDH (C1) 100%
STAD	CV-5	0.84	0.72	0.97	100%★	100%★	—	431	EBV/MSI (C1)
